# Necrotizing enterocolitis causes increased ileal goblet cell loss in *Wnt2b* KO mice

**DOI:** 10.1101/2025.01.07.631715

**Authors:** Comfort Adegboye, Chidera Emeonye, Yu-Syuan Wu, Jaedeok Kwon, Luiz Fernando Silva Oliveira, Sathuwarman Raveeniraraj, Amy E. O’Connell

## Abstract

WNT2B is Wnt ligand which is able to support intestinal stem cells (ISC) in culture and support the intestinal epithelium in vivo. We have previously shown that WNT2B is critical for resistance to colitis, but not small intestinal injury, in the adult mouse. WNT2B is thought to coordinate with WNT3 in supporting ISC, and we have also shown that WNT3 expression is low in the early postnatal ileum in mice. Here, we hypothesized that WNT2B may be more critical in the small intestine during early development, and we challenged *Wnt2b* KO mice and controls with experimental necrotizing enterocolitis (NEC) on postnatal days 5-8. *Wnt2b* KO mice had similar ileum histology and injury scores to control mice. Molecular analyses showed that *Wnt2b* KO mice have differences in *Lgr5* and *Tlr4* expression compared to wild type controls in untreated conditions, but under experimental NEC expression of epithelial markers and inflammatory genes associated with NEC were similar to wild type. Periodic acid Schiff positive cells were lower in the villi of *Wnt2b* KO mice during NEC, however expression of goblet cell markers was not different compared to wild type mice. We also used an organoid-based NEC model to highlight the epithelium in isolation and also found no impact of WNT2B KO in the setting of NEC. These data further affirm that WNT2B is critical for inflammation responses in the mouse colon, but does not appear to play a major role in the small intestine, no matter the developmental period.
