## Supplemental Table 1 for "Necrotizing enterocolitis causes increased ileal goblet cell loss in *Wnt2b* KO mice"

### Sheet: Sheet1
MOUSE TAQMAN PRIMERS				anti-MOUSE ANTIBODIES FOR IF
Vendor	Target	Catalog #		Vendor	Target	Item #
Thermo	18S	Mm03928990_g1		Abcam	Ki67	ab16667
Thermo	Atoh1	Mm00476035_s1		R&D	E-cadherin	AF648
Thermo	CXCL10	Mm00445235_m1		Biolegend	Lyz1	AB108508
Thermo	IL6	Mm00446190_m1		Invitrogen	Olfm4	PA5-115687
Thermo	Lgr5	Mm00438890_m1
Thermo	Lyz1	Mm00657323_m1
Thermo	Muc2	Mm00458296_g1
Thermo	TLR4	Mm00445273_m1
Thermo	Wnt2b	Mm00437330_m1
Thermo	Wnt3	Mm00437336_m1
